# Cytokinin-inducible *DIRIGENT13* involved in lignan synthesis and ROS accumulation promotes root growth and abiotic stress tolerance in *Arabidopsis*

**DOI:** 10.1101/2024.06.25.600713

**Authors:** Alesia Melnikava, François Perreau, Candelas Paniagua, Sy-Chyi Cheng, Li-Min Huang, Elena Ubogoeva, Elena Zemlyanskaya, Yu-Liang Yang, Grégory Mouille, Dominique Arnaud, Jan Hejatko

## Abstract

Dirigent (DIR) proteins mediate regio- and stereoselectivity of phenoxy radical coupling of monolignols for (neo)lignan or lignin synthesis. However, the role of DIR proteins and lignans in plant development and response to environmental stresses remains elusive. Here, we provide a functional characterization of the cytokinin-responsive *DIRIGENT13* (*DIR13*) in *Arabidopsis thaliana*. DIR13 was localized to the root endodermis and at the margins of lateral root primordia and lateral roots. While not necessary for Casparian strip formation, DIR13 promoted both main and lateral root growth. Untargeted metabolomics and imaging mass spectrometry analyses unveiled the role of DIR13 in facilitating (neo)lignan synthesis in primary and lateral roots. Interestingly, DIR13 activated the production of putative oxomatairesinol and matairesinol-cysteine which are oxidative derivatives of the lignan matairesinol. Our data also identified DIR13 as an enhancer of salt and drought tolerance. Particularly, *DIR13* attenuated salt stress-mediated inhibition of germination and root growth. Moreover, DIR13 activated reactive oxygen species (ROS) accumulation both under control and salt stress conditions, and cytokinin further enhanced the salt-induced ROS production specifically in the *DIR13* overexpressing line. Our results uncover a role for DIR13-produced lignans in the priming of ROS accumulation, mediating both abiotic stress tolerance and the control of root architecture.
