## Supplemental Table 3 for "Cytokinin-inducible *DIRIGENT13* involved in lignan synthesis and ROS accumulation promotes root growth and abiotic stress tolerance in *Arabidopsis*"

### Sheet: Sheet1
List of the primers used in the experiments
Purpose	Name	5'-3' sequence
Cloning of pDIR13:NLS-3xGFP construct	LICDIR13fw	TAGTTGGAATGGGTTCGAAGGATTCTTGTCCAACCACTACTGCATCTAG
	LICDIR13Rv	TTATGGAGTTGGGTTCGAATATACTGTATAGTAGAAATGAGTAAGTAGATTATGAGTGAATTAGGAA
Cloning of pDIR13:DIR13-mCherry construct	PacIpDIR13fw	AAAA TTAAT TAA ggattcttgtccaaccactactgcatctag
	SnaBIDir13rv-nostop	AAAA TAC GTA atagtaacattcatagagtttaatatccattttgacacgg
Cloning of 35S:DIR13 construct	FW-ODIR13	TAGTTGGAATAGGTTCATGGCAAACCAAATCTACATAATCTCCTTGATC
	Rv-ODIR13	AGTATGGAGTTGGGTTCCTAATAGTAACATTCATAGAGTTTAATATCCATTTTGACACG
RT-qPCR	EF1-F	TGAGCACGCTCTTCTTGCTTTCA
	EF1-R	GTGGTGGCATCCATCTTGTTACA
	DIR13-F	CCAGAACATGCTCTCGGAACAG
	DIR13-R	TGCCTTCAACGAGATCAGTCATG
	DIR14-F	GCAACATACGACGCTTGGATCG
	DIR14-R	GCCGTCAATGTGATCGGTCGTT
	DIR6-F	TAAGTTTGTGATCTTTGATGGGCCC
	DIR6-R	CCCCTTGAAATAAATCAGTCACGAAG
	ESB1-F	CAGGGTCATCTGGTTCAGGT
	ESB1-R	ACCCGCTAAAGAACCAGGAA
	UBQ1-F	GCTTGCTCGTAAGTACAATCAGG
	UBQ1-R	GGCCTCAACTGGTTGCTGTGA
Genotyping of dir13-4 mutant	Cas9_F	ATGGATAAGAAGTACTCTATCGGAC
	Cas9_R	GCCTTCTTGACTTAGAGAGCCTAG
	CRISPR-DIR13-F	cccaattataggtgtctctcac
	CRISPR-DIR13-R	GTGTTGAAGACCAGACGAAATG
sgRNAs used for dir13-4 mutant creation by CRISPR-CAS9	sgRNA1	TCGTAGGCAACATTATGG
	sgRNA2	GGTCAACGGGTATAGGATC
Genotyping of dir13-1 and dir13-2 mutants	DIR13-F	CCAGAACATGCTCTCGGAACAG
	DIR13-SQ-R	GGTACAACATCAACTACGAACAGAGA
	SAIL-R	CCCAAATTACCAATACATTACACTAGC
Genotyping of dir13-3 mutant	pDIR13-F	GACCCGATCCATAATCAACAGCA
	DIR13-R	TGCCTTCAACGAGATCAGTCATG
	LBa1	TGGTTCACGTAGTGGGCCATCG
